# RNA-binding proteins identified by R-DeeP/TripepSVM are involved in heterocyst differentiation

**DOI:** 10.1101/2024.04.03.587981

**Authors:** Manuel Brenes-Álvarez, Halie R. Ropp, Dimitrios Papagiannidis, Clement Potel, Frank Stein, Mikhail M Savitski, Agustín Vioque, Alicia M. Muro-Pastor, Wolfgang R. Hess

**Affiliations:** Genetics and Experimental Bioinformatics, Faculty of Biology, University of Freiburg, 79104 Freiburg, Germany; European Molecular Biology Laboratory (EMBL), 69117 Heidelberg, Germany; Instituto de Bioquímica Vegetal y Fotosíntesis, Consejo Superior de Investigaciones Científicas and Universidad de Sevilla, 41092 Sevilla, Spain

## Abstract

RNA-binding proteins (RBPs) are central components of gene regulatory networks. The differentiation of heterocysts in filamentous cyanobacteria is an example of cell differentiation in prokaryotes. Although multiple non-coding transcripts are involved in this process, no RBPs have been implicated thus far. Here we used quantitative mass spectrometry to analyze the differential fractionation of RNA-protein complexes after RNase treatment in density gradients yielding 333 RNA-associated proteins, while a bioinformatic prediction yielded 311 RBP candidates in *Nostoc* sp. PCC 7120. We validated *in vivo* the RNA-binding capacity of 6 RBP candidates. Some participate in essential physiological aspects, such as photosynthesis (Alr2890), thylakoid biogenesis (Vipp1) or heterocyst differentiation (PrpA, PatU3), but their association with RNA was unknown. Validated RBPs Asl3888 and Alr1700 were not previously characterized. Alr1700 is an RBP with two OB-fold domains that is differentially expressed in heterocysts. Deletion of *alr1700* led to complete deregulation of the cell differentiation process, a striking increase in the number of heterocyst-like cells, and was ultimately lethal in the absence of combined nitrogen. These observations characterize this RBP as a master regulator of the heterocyst patterning and differentiation process, leading us to rename Alr1700 to PatR. The data can be accessed at https://sunshine.biologie.uni-freiburg.de/R-DeeP-Nostoc/.
