## Supplementary_Data5 for "RNA-binding proteins identified by R-DeeP/TripepSVM are involved in heterocyst differentiation"

### Sheet: Hoja1
Protein	Clustering	Description	Refseq	UNIPROT
alr2890	Left shift dominated branch	Photosystem II S4 domain protein	WP_010997041.1	Q8YT36
all3893	Left shift dominated branch	Hypothetical protein	WP_010998034.1	Q8YQE0
patU3	Left shift dominated branch	PatU	WP_231865547.1	Q8Z0J2
all1122	Left shift dominated branch	Universal stress protein	WP_010995295.1	Q8YXT9
alr1229	Left shift dominated branch	PAS domain S-box protein	WP_010995401.1	Q8YXI4
rlpA	Left shift dominated branch	Septal ring lytic transglycosylase RlpA family protein	WP_010997086.1	Q8YSZ4
rplN	Left shift dominated branch	50S ribosomal protein L14	WP_010998343.1	Q8YPI9
pcxA	Left shift dominated branch	Proton extrusion protein PcxA	WP_010995842.1	Q8YWE0
rplE	Left shift dominated branch	50S ribosomal protein L5	WP_010998341.1	Q8YPJ1
alr1158	Left shift dominated branch	Mini-ribonuclease 3	WP_010995331.1	Q8YXQ4
fecB3	Left shift dominated branch	ABC transporter substrate-binding protein	WP_096637271.1	Q8YQ09
alr3353	Left shift dominated branch	Peptidoglycan DD-metalloendopeptidase family protein	WP_044521720.1	Q8YRU0
rnz	Left shift dominated branch	Ribonuclease Z	WP_010999278.1	Q8YLZ0
all4822	Left shift dominated branch	Serine hydrolase	WP_010998950.1	Q8YMV4
alr0103	Left shift dominated branch	DUF3488 and DUF4129 domain-containing transglutaminase family protein	WP_044520488.1	Q8Z0J0
all0889	Left shift dominated branch	Tetratricopeptide repeat protein	WP_010995063.1	Q8YYG1
alr3068	Left shift dominated branch	Glycosyltransferase	WP_010997219.1	Q8YSL6
all2170	Left shift dominated branch	CHAT domain-containing protein	WP_010996328.1	Q8YV11
all1826	Left shift dominated branch	GUN4 domain-containing protein	WP_010995994.1	Q8YVZ0
alr2594	Left shift dominated branch	DUF1636 family protein	WP_044523016.1	Q8YTW9
alr2809	Left shift dominated branch	Uma2 family endonuclease	WP_044521508.1	Q8YTB4
trpD2	Left shift dominated branch	Anthranilate phosphoribosyltransferase	WP_010995326.1	Q8YXQ9
alr3018	Left shift dominated branch	Uracil-DNA glycosylase	WP_010997169.1	Q8YSR6
alr2190	Left shift dominated branch	Alpha-amylase	WP_010996348.1	Q8YUZ1
prpA	Left shift dominated branch	Polynucleotide kinase-phosphatase	WP_010997873.1	Q7A2A7
rplA	Left shift dominated branch	50S ribosomal protein L1	WP_010999425.1	Q8YLJ7
alr8563	Left shift dominated branch	Hypothetical protein	WP_044520390.1	Q8YJW7
alr4786	Left shift dominated branch	Dienelactone hydrolase family protein	WP_044523321.1	Q8YMY8
exbD1	Left shift dominated branch	Biopolymer transporter ExbD	WP_010994820.1	Q8YZ43
hpsE3	Left shift dominated branch	Hormogonium polysaccharide biosynthesis glycosyltransferase HpsE	WP_010995936.1	Q8YW48
alr7101	Left shift dominated branch	WD40 repeat domain-containing protein	WP_010999661.1	Q8YL34
alr7224	Left shift dominated branch	Hypothetical protein	WP_010999779.1	Q8YKR7
all4479	Left shift dominated branch	DUF1499 domain-containing protein	WP_126987155.1	Q8YNT2
htpX	Left shift dominated branch	Zinc metalloprotease HtpX	WP_010996420.1	Q8YUS1
asl2914	Left shift dominated branch	Ferredoxin family protein	WP_010997065.1	Q8YT13
cutA	Left shift dominated branch	Divalent cation tolerance protein CutA	WP_010999653.1	Q8YL42
alr5032	Left shift dominated branch	DUF4350 domain-containing protein	WP_010999158.1	Q8YMA2
rplQ	Left shift dominated branch	50S ribosomal protein L17	WP_010998329.1	Q8YPK4
trpB	Left shift dominated branch	Tryptophan synthase subunit beta	WP_010994586.1	Q8YZP7
ruvB	Left shift dominated branch	Holliday junction branch migration DNA helicase RuvB	WP_010997045.1	Q8YT32
all2477	Left shift dominated branch	AI-2E family transporter	WP_010996633.1	Q8YU77
ndhD4	Left shift dominated branch	NADH-quinone oxidoreductase subunit M	WP_010995044.1	Q8YPN6
alr5087	Left shift dominated branch	DUF4870 domain-containing protein	WP_010999213.1	Q8YM53
all0164	Left shift dominated branch	Phage holin family protein	WP_010994341.1	Q8Z0D4
ndhG	Left shift dominated branch	NADH-quinone oxidoreductase subunit J	WP_010994402.1	Q8Z075
alr3815	Left shift dominated branch	Pre-peptidase C-terminal domain-containing protein	WP_010997956.1	Q8YQK8
secG	Left shift dominated branch	Preprotein translocase subunit secg	WP_010998320.1	Q8YPL3
cpcL	Left shift dominated branch	Phycobilisome rod-core linker polypeptide	WP_010994712.1	P29988
all0298	Left shift dominated branch	Hypothetical protein	WP_010994475.1	Q8Z005
alr4938	Left shift dominated branch	AI-2E family transporter	WP_010999064.1	Q8YMJ5
all3031	Left shift dominated branch	OmpA family protein	WP_010997182.1	Q8YSQ3
all3435	Left shift dominated branch	Uma2 family endonuclease	WP_010997585.1	Q8YRL1
all3127	Left shift dominated branch	Hypothetical protein	WP_010997278.1	Q8YSG1
all4763	Left shift dominated branch	Hypothetical protein	WP_010998893.1	Q8YN10
alr2202	Left shift dominated branch	Thioredoxin family protein	WP_010996360.1	Q8YUX9
all0794	Left shift dominated branch	B12-binding domain-containing radical SAM protein	WP_010994968.1	Q8YYQ2
all1697	Left shift dominated branch	Ribonuclease D	WP_010995866.1	Q8YWB8
asr7037	Left shift dominated branch	Hypothetical protein	WP_010999597.1	Q8YL98
all2314	Left shift dominated branch	EndoU domain-containing protein	WP_044521322.1	Q8YUM6
alr0077	Left shift dominated branch	ABC transporter ATP-binding protein	WP_010994254.1	Q8Z0L4
all1219	Left shift dominated branch	CHASE2 domain-containing protein	WP_010995391.1	Q8YXJ4
alr7083	Left shift dominated branch	ParB/RepB/Spo0J family partition protein	WP_010999643.1	Q8YL52
all3942	Left shift dominated branch	Multicopper oxidase domain-containing protein	WP_010998083.1	Q8YQ92
all1573	Left shift dominated branch	DUF4231 domain-containing protein	WP_010995742.1	Q8YWN2
alr4898	Left shift dominated branch	tRNA-dihydrouridine synthase family protein	WP_044522386.1	Q8YMN5
all2487	Left shift dominated branch	Tetratricopeptide repeat protein	WP_010996643.1	Q8YU67
alr1350	Left shift dominated branch	Tetratricopeptide repeat protein	WP_010995522.1	Q8YX65
cyaC	Left shift dominated branch	Response regulator	WP_010999089.1	Q8YMH0
all4407	Left shift dominated branch	Type II toxin-antitoxin system RelE/ParE family toxin	WP_044522174.1	Q8YP02
all0872	Left shift dominated branch	HEAT repeat domain-containing protein	WP_010995046.1	Q8YYH6
rplR	Left shift dominated branch	50S ribosomal protein L18	WP_010998338.1	Q8YPJ4
rplX	Left shift dominated branch	50S ribosomal protein L24	WP_010998342.1	Q8YPJ0
alr0986	Left shift dominated branch	Sodium-dependent bicarbonate transport family permease	WP_010995160.1	Q8YY66
alr7261	Left shift dominated branch	DNA/RNA non-specific endonuclease	WP_010999814.1	Q8YKN2
all1316	Left shift dominated branch	Glycosyltransferase family 39 protein	WP_010995488.1	Q8YX99
all4125	Left shift dominated branch	Glycosyltransferase family 39 protein	WP_168371004.1	Q8YPR7
ccsB	Left shift dominated branch	C-type cytochrome biogenesis protein CcsB	WP_010995110.1	Q8YYB4
alr1635	Left shift dominated branch	SulP family inorganic anion transporter	WP_010995804.1	Q8YWH8
psbL	Left shift dominated branch	Photosystem II reaction center protein l	WP_010997988.1	Q8YQI0
alr2592	Left shift dominated branch	TonB-dependent siderophore receptor	WP_010996748.1	Q8YTX1
nucA	Left shift dominated branch	DNA/RNA non-specific endonuclease	WP_010999911.1	P38446
alr3619	Left shift dominated branch	Hypothetical protein	WP_231865474.1	Q8XGK0
alr8073	Left shift dominated branch	Type 1 glutamine amidotransferase domain-containing protein	WP_010994130.1	Q8YK45
alr2590	Left shift dominated branch	Iron-siderophore ABC transporter substrate-binding protein	WP_010996746.1	Q8YTX3
all7317	Left shift dominated branch	PPC domain-containing protein	WP_010999867.1	Q8YKI0
alr0518	Left shift dominated branch	DUF4359 domain-containing protein	WP_010994694.1	Q8YZE2
alr1401	Left shift dominated branch	Uma2 family endonuclease	WP_010995573.1	Q8YX17
alr4601	Left shift dominated branch	Type II toxin-antitoxin system VapC family toxin	WP_044522246.1	Q8YNG5
alr0942	Left shift dominated branch	Ycf66 family protein	WP_010995116.1	Q8YYA9
alr1094	Left shift dominated branch	PstS family phosphate ABC transporter substrate-binding protein	WP_010995268.1	Q8YXW3
all0192	Left shift dominated branch	Serine/threonine protein kinase	WP_010994369.1	Q8Z0A6
all4618	Left shift dominated branch	CAP domain-containing protein	WP_044523306.1	Q8YNE8
all2608	Left shift dominated branch	Sucrase ferredoxin	WP_044523022.1	Q8YTV5
all4989	Left shift dominated branch	Glycoside hydrolase family 65 protein	WP_010999115.1	Q8YME5
alr2211	Left shift dominated branch	TonB-dependent siderophore receptor	WP_044521280.1	Q8YUX0
all3826	Left shift dominated branch	Peptidoglycan-binding protein	WP_010997967.1	Q8YQJ7
all2399	Left shift dominated branch	Uma2 family endonuclease	WP_010996555.1	Q8YUF1
shc	Left shift dominated branch	Squalene--hopene cyclase	WP_010994949.1	Q8YYS1
all3130	Left shift dominated branch	GNAT family N-acetyltransferase	WP_231865466.1	Q8YSF8
all2704	Left shift dominated branch	Phosphodiester glycosidase family protein	WP_010996857.1	Q8YTL3
alr4172	Left shift dominated branch	DUF697 domain-containing protein	WP_010998311.1	Q8YPM1
all3702	Left shift dominated branch	D-alanyl-d-alanine carboxypeptidase family protein	WP_010997845.1	Q8YQW0
alr0722	Left shift dominated branch	Hypothetical protein	WP_010994897.1	Q8YYX0
alr9017	Left shift dominated branch	Hypothetical protein	WP_010994164.1	Q8YJU6
alr2306	Left shift dominated branch	EAL domain-containing protein	WP_010996462.1	Q8YUN3
alr7656	Left shift dominated branch	Rpn family recombination-promoting nuclease/putative transposase	WP_010993984.1	Q8ZS56
potB	Left shift dominated branch	ABC transporter permease	WP_010999168.1	Q8YM94
exbD3	Left shift dominated branch	Biopolymer transporter ExbD	WP_010999172.1	Q8YM90
all2124	Left shift dominated branch	Caspase family protein	WP_010996282.1	Q8YV57
alr4893	Left shift dominated branch	Outer membrane protein assembly factor	WP_010999019.1	Q8YMP0
tilS	Left shift dominated branch	tRNA lysidine(34) synthetase TilS	WP_010995106.1	Q8YYB8
msrA	Left shift dominated branch	Peptide-methionine (R)-S-oxide reductase msrA	WP_010995236.1	Q8YXZ4
asl3721	Left shift dominated branch	Heavy-metal-associated domain-containing protein	WP_010997864.1	Q8YQU5
alr2832	Left shift dominated branch	Glycosyltransferase	WP_010996983.1	Q8YT92
asl2805	Left shift dominated branch	UPF0175 family protein	WP_010996956.1	Q8YTB8
alr0214	Left shift dominated branch	Divergent PAP2 family protein	WP_010994391.1	Q8Z084
alr3874	Left shift dominated branch	DUF2993 domain-containing protein	WP_010998015.1	Q8YQF7
alr4616	Left shift dominated branch	Ferrochelatase	WP_044523303.1	Q8YNF0
all2910	Left shift dominated branch	Carbonic anhydrase	WP_010997061.1	Q8YT17
all3748	Left shift dominated branch	Cysteine hydrolase family protein	WP_010997889.1	Q8YQS1
alr0776	Left shift dominated branch	Glycosyltransferase	WP_010994950.1	Q8YYS0
ccbP	Left shift dominated branch	Calcium-binding protein	WP_010995184.1	Q8YY42
alr7079	Left shift dominated branch	Hypothetical protein	WP_126987714.1	Q8YL56
alr1869	Left shift dominated branch	CHASE2 domain-containing serine/threonine-protein kinase	WP_010996033.1	Q8YVV4
alr1300	Left shift dominated branch	Hypothetical protein	WP_010995472.1	Q8YXB5
sppA2	Left shift dominated branch	Signal peptide peptidase SppA	WP_010998722.1	Q8YNH5
cis12	Left shift dominated branch	Hypothetical protein	WP_010997466.1	Q8YRX7
all4830	Left shift dominated branch	Glycosyltransferase	WP_044522366.1	Q8YMU7
alr2784	Left shift dominated branch	HD family phosphohydrolase	WP_010996935.1	Q8YTD8
alr2454	Left shift dominated branch	DUF3067 family protein	WP_010996610.1	Q8YUA0
bioF	Left shift dominated branch	8-amino-7-oxononanoate synthase	WP_010994550.1	Q8YZT3
all1478	Left shift dominated branch	RAMP superfamily CRISPR-associated protein	WP_010995648.1	Q8YWW6
bphB	Left shift dominated branch	GAF domain-containing protein	WP_010997050.1	Q9R6X3
all1990	Left shift dominated branch	GNAT family N-acetyltransferase	WP_010996151.1	Q8YVI8
asl1825	Left shift dominated branch	Type II toxin-antitoxin system HicB family antitoxin	WP_010995993.1	Q8YVZ1
all7351	Left shift dominated branch	NUDIX domain-containing protein	WP_044523685.1	Q8YKE7
alr2739	Left shift dominated branch	ATP-binding protein	WP_010996892.1	Q8YTH8
all0469	Left shift dominated branch	Hypothetical protein	WP_044520648.1	Q8YZJ1
all2103	Left shift dominated branch	Uma2 family endonuclease	WP_010996261.1	Q8YV78
gshB	Left shift dominated branch	Glutathione synthase	WP_010998000.1	P45480
glgB	Left shift dominated branch	1,4-alpha-glucan branching enzyme	WP_010994888.1	Q8YYX9
alr0987	Left shift dominated branch	P-II family nitrogen regulator	WP_010995161.1	Q8YY65
alr0933	Left shift dominated branch	SinI family restriction endonuclease	WP_010995107.1	Q8YYB7
ribA	Left shift dominated branch	Bifunctional 3,4-dihydroxy-2-butanone-4-phosphate synthase/GTP cyclohydrolase II	WP_044523175.1	Q8YRB2
alr3273	Left shift dominated branch	LD-carboxypeptidase	WP_010997424.1	Q8YS19
all1762	Left shift dominated branch	Glycosyltransferase family 2 protein	WP_010995930.1	Q8YW54
alr3216	Left shift dominated branch	Nif3-like dinuclear metal center hexameric protein	WP_010997367.1	Q8YS75
all0042	Left shift dominated branch	Glycosyltransferase family 2 protein	WP_197535804.1	Q8Z0P8
aroB2	Left shift dominated branch	3-dehydroquinate synthase	WP_010996088.1	Q8YVQ0
rexT	Left shift dominated branch	Metalloregulator arsr/smtb family transcription factor	WP_010996031.1	Q8YVV6
mrdA	Left shift dominated branch	Penicillin-binding protein 2	WP_010999171.1	Q8YM91
alr0045	Left shift dominated branch	Ferredoxin	WP_010994222.1	Q8Z0P5
alr4877	Left shift dominated branch	WD40 repeat domain-containing protein	WP_044523329.1	Q8YMQ6
all0781	Left shift dominated branch	S8 family serine peptidase	WP_044520723.1	Q8YYR5
asr1309	Left shift dominated branch	NifU family protein	WP_010995481.1	Q8YXA6
asr0697	Left shift dominated branch	4-oxalocrotonate tautomerase family protein	WP_010994872.1	Q8YYZ4
patR	Left shift dominated branch	Hypothetical protein	WP_044521042.1	Q8YWB5
atpB	Left shift dominated branch	F0F1 ATP synthase subunit beta	WP_010999165.1	P06540
all3465	Left shift dominated branch	HEAT repeat domain-containing protein	WP_010997615.1	Q8YRI2
alr1114	Left shift dominated branch	Hypothetical protein	WP_010995287.1	Q8YXU5
hen1	Left shift dominated branch	3\\' terminal RNA ribose 2\\'-O-methyltransferase Hen1	WP_010997872.1	Q8YQT7
cyaB2	Left shift dominated branch	Adenylate/guanylate cyclase domain-containing protein	WP_010996068.1	Q8YVS0
avaKa	Left shift dominated branch	DUF2382 domain-containing protein	WP_044522071.1	Q8YPZ0
all2931	Left shift dominated branch	VOC family protein	WP_010997082.1	Q8YSZ8
rplS	Left shift dominated branch	50S ribosomal protein L19	WP_044522592.1	Q8YLK1
all1235	Left shift dominated branch	Amidase	WP_010995407.1	Q8YXH8
recQ2	Left shift dominated branch	RecQ family ATP-dependent DNA helicase	WP_010997601.1	Q8YRJ5
infC2	Left shift dominated branch	Translation initiation factor IF-3	WP_011318830.1	Q8YNE3
hfq	Left shift dominated branch	RNA chaperone Hfq	WP_010996208.1	Q8YVD1
rpmA	Left shift dominated branch	50S ribosomal protein L27	WP_010994323.1	Q8Z0F1
rplC	Left shift dominated branch	50S ribosomal protein L3	WP_010998353.1	Q8YPH9
chrB	Left shift dominated branch	Ribonuclease PH	WP_010994246.1	Q8Z0M2
rplB	Left shift dominated branch	50S ribosomal protein L2	WP_010998350.1	Q8YPI2
alr3672	Right shift dominated branch	Aldehyde dehydrogenase family protein	WP_010997816.1	Q8YQY8
alr7582	Right shift dominated branch	ParB/RepB/Spo0J family partition protein	WP_010993910.1	Q8ZSC9
alr0472	Right shift dominated branch	Nucleotidyltransferase family protein	WP_044520649.1	Q8YZI8
clpP3	Right shift dominated branch	ATP-dependent Clp protease proteolytic subunit	WP_010998494.1	Q8YP43
asl0319	Right shift dominated branch	NIL domain-containing protein	WP_010994495.1	Q8YZY5
trpG	Right shift dominated branch	Aminodeoxychorismate/anthranilate synthase component II	WP_044520553.1	Q8Z034
alr3622	Right shift dominated branch	PIN domain-containing protein	WP_010997768.1	Q8YR31
rpsS	Right shift dominated branch	30S ribosomal protein S19	WP_010998349.1	Q8YPI3
all4063	Right shift dominated branch	CDP-diacylglycerol--glycerol-3-phosphate 3-phosphatidyltransferase	WP_010998203.1	Q8YPX7
rimP	Right shift dominated branch	Ribosome maturation factor RimP	WP_010997969.1	Q8YQJ5
alr1166	Right shift dominated branch	2\\'-5\\' RNA ligase family protein	WP_010995339.1	Q8YXP6
all2989	Right shift dominated branch	M28 family peptidase	WP_010997140.1	Q8YSU3
asr1307	Right shift dominated branch	Hypothetical protein	WP_010995479.1	Q8YXA8
rpsG	Right shift dominated branch	30S ribosomal protein S7	WP_010998477.1	Q8YP61
rpsK	Right shift dominated branch	30S ribosomal protein S11	WP_010998331.1	Q8YPK2
all0930	Right shift dominated branch	Response regulator	WP_010995104.1	Q8YYC0
rpsU1	Right shift dominated branch	30S ribosomal protein S21	WP_010994916.1	P0A4B7
rpsJ	Right shift dominated branch	30S ribosomal protein S10	WP_010998474.1	Q8YP64
rpsO	Right shift dominated branch	30S ribosomal protein S15	WP_010994923.1	Q8YYU7
rpsF	Right shift dominated branch	30S ribosomal protein S6	WP_010998932.1	Q8YMX2
rpsQ	Right shift dominated branch	30S ribosomal protein S17	WP_010998344.1	Q8YPI8
rpsH	Right shift dominated branch	30S ribosomal protein S8	WP_010998340.1	Q8YPJ2
cpdA	Right shift dominated branch	3\\',5\\'-cyclic-AMP phosphodiesterase	WP_010999462.1	Q8YLG0
all2893	Right shift dominated branch	Tetratricopeptide repeat protein	WP_010997044.1	Q8YT33
asl1510	Right shift dominated branch	Thioredoxin family protein	WP_010995680.1	P70760
alr0506	Right shift dominated branch	Uma2 family endonuclease	WP_010994682.1	Q8YZF4
asl3888	Right shift dominated branch	Hypothetical protein	WP_010998029.1	Q8YQE5
rpmI	Right shift dominated branch	50S ribosomal protein L35	WP_010997577.1	Q8YRL9
rps1_2	Right shift dominated branch	30S ribosomal protein S1	WP_010994313.1	Q8Z0G0
rpsL	Right shift dominated branch	30S ribosomal protein S12	WP_006196398.1	Q8YP60
all3835	Right shift dominated branch	Alpha/beta hydrolase	WP_010997976.1	Q8YQI8
all1750	Right shift dominated branch	WD40 repeat domain-containing protein	WP_010995918.1	Q8YW66
alr7124	Right shift dominated branch	Pentapeptide repeat-containing protein	WP_010999681.1	Q8YL14
rpsB	Right shift dominated branch	30S ribosomal protein S2	WP_010998922.1	Q8YMY2
asr1559	Right shift dominated branch	DUF433 domain-containing protein	WP_010995728.1	Q8YWP5
rpsR	Right shift dominated branch	30S ribosomal protein S18	WP_010998584.1	Q8YNW0
PCC7120DELTA_RS18030	Right shift dominated branch	RNA-binding S4 domain-containing protein	WP_044523122.1	Q8YS38
rpsN	Right shift dominated branch	30S ribosomal protein S14	WP_010998110.1	Q8YQ66
rpsD	Right shift dominated branch	30S ribosomal protein S4	WP_010996890.1	Q8YTI0
rpsC	Right shift dominated branch	30S ribosomal protein S3	WP_010998347.1	Q8YPI5
rpsE	Right shift dominated branch	30S ribosomal protein S5	WP_010998337.1	Q8YPJ5
rbpB	Right shift dominated branch	RNA-binding protein	WP_010997079.1	Q44554
rpsM	Right shift dominated branch	30S ribosomal protein S13	WP_010998332.1	Q8YPK1
all4983	Right shift dominated branch	Hypothetical protein	WP_010999109.1	Q8YMF1
asr4584	Right shift dominated branch	Hypothetical protein	WP_010998716.1	Q8YNI1
asr0925	Right shift dominated branch	Hypothetical protein	WP_044520772.1	Q8YYC5
all7648	Right shift dominated branch	Class I SAM-dependent methyltransferase	WP_010993976.1	Q8ZS64
PCC7120DELTA_RS00640	Right shift dominated branch	Methyltransferase domain-containing protein	WP_044520250.1	NA
all3141	Right shift dominated branch	ATP-binding protein	WP_010997292.1	Q8YSE7
alr1582	Right shift dominated branch	DUF4904 domain-containing protein	WP_010995751.1	Q8YWM3
cbiO2	Right shift dominated branch	Energy-coupling factor ABC transporter ATP-binding protein	WP_044522008.1	NA
all3298	Right shift dominated branch	NINE protein	WP_010997449.1	Q8YRZ4
alr3824	Right shift dominated branch	Uma2 family endonuclease	WP_010997965.1	Q8YQJ9
purN	Right shift dominated branch	Phosphoribosylglycinamide formyltransferase	WP_044522749.1	Q8YYQ8
all0929	Right shift dominated branch	Response regulator	WP_010995103.1	Q8YYC1
alr1121	Right shift dominated branch	HAMP domain-containing protein	WP_010995294.1	Q8YXU0
rpsI	Right shift dominated branch	30S ribosomal protein S9	WP_010998326.1	Q8YPK7
rpsP	Right shift dominated branch	30S ribosomal protein S16	WP_010996117.1	Q8YVM2
all7072	Right shift dominated branch	Filamentous hemagglutinin N-terminal domain-containing protein	WP_044523588.1	Q8YL63
alr2434	Right shift dominated branch	MFS transporter	WP_010996590.1	Q8YUB8
hliC	Right shift dominated branch	Chlorophyll a/b-binding protein	WP_010996510.1	Q8YUJ2
alr2775	Right shift dominated branch	Hypothetical protein	WP_044521491.1	Q8YTE4
all1806	Right shift dominated branch	RDD family protein	WP_010995974.1	Q8YW10
devR	Right shift dominated branch	Response regulator	WP_010994618.1	Q8YZL5
alr2305	Right shift dominated branch	MOSC domain-containing protein	WP_010996461.1	Q8YUN4
alr4412	Right shift dominated branch	VIT domain-containing protein	WP_010998547.1	Q8YNZ7
alr0786	Right shift dominated branch	DUF3326 domain-containing protein	WP_010994960.1	Q8YYR0
asl4317	Right shift dominated branch	DUF3134 domain-containing protein	WP_010998455.1	Q8YP82
alr0970	Right shift dominated branch	ABC transporter ATP-binding protein	WP_010995144.1	Q8YY81
all3797	Right shift dominated branch	Fasciclin domain-containing protein	WP_010997938.1	Q8YQM3
alr1966	Right shift dominated branch	GAF domain-containing protein	WP_010996130.1	Q8YVK9
all4070	Right shift dominated branch	N-acetylmuramoyl-L-alanine amidase	WP_049942504.1	Q8YPX0
rpoZ	Right shift dominated branch	DNA-directed RNA polymerase subunit omega	WP_010998779.1	Q8YNB9
alr7163	Right shift dominated branch	Glyoxalase/bleomycin resistance/extradiol dioxygenase family protein	WP_010999720.1	Q8YKX5
hcp4	Right shift dominated branch	Orange carotenoid protein	WP_044522402.1	Q8YMJ2
asr0798	Right shift dominated branch	BolA family transcriptional regulator	WP_010994972.1	Q8YYP8
hupW	Right shift dominated branch	Hydrogenase maturation protease	WP_010995595.1	Q8YWZ6
all5018	Right shift dominated branch	Hypothetical protein	WP_010999144.1	Q8YMB6
alr1147	Right shift dominated branch	Virulence factor SrfB	WP_010995320.1	Q8YXR4
pyrF	Right shift dominated branch	Orotidine-5\\'-phosphate decarboxylase	WP_010997134.1	P58639
alr0806	Right shift dominated branch	Hypothetical protein	WP_044520727.1	Q8YYP0
rpsT	Right shift dominated branch	30S ribosomal protein S20	WP_010995761.1	Q8YWL3
rplF	Right shift dominated branch	50S ribosomal protein L6	WP_010998339.1	Q8YPJ3
rbfA	Right shift dominated branch	30S ribosome-binding factor RbfA	WP_010994240.1	Q8Z0M8
all4117	Right shift dominated branch	Hypothetical protein	WP_010998256.1	Q8YPS4
all3288	Right shift dominated branch	DUF11 domain-containing protein	WP_010997439.1	Q8YS04
cydB	Right shift dominated branch	Cytochrome d ubiquinol oxidase subunit II	WP_044522056.1	Q8YQ17
phnE	Right shift dominated branch	Phosphonate ABC transporter, permease protein PhnE	WP_044521287.1	Q8YUV4
alr3492	Right shift dominated branch	Hypothetical protein	WP_044521788.1	Q8YRF6
asl2360	Right shift dominated branch	Hypothetical protein	WP_044521340.1	Q8YUI6
pipX	Right shift dominated branch	PipX family protein	WP_010994661.1	Q8YZH5
all3850	Right shift dominated branch	Hypothetical protein	WP_010997991.1	Q8YQH8
PCC7120DELTA_RS32650	Right shift dominated branch	GerMN domain-containing protein	WP_201799701.1	NA
all0351	Right shift dominated branch	Hypothetical protein	WP_010994527.1	Q8YZV4
btuB1	Right shift dominated branch	TonB-dependent receptor	WP_010997461.1	Q8YRY2
all0634	Right shift dominated branch	Universal stress protein	WP_010994810.1	Q8YZ53
alr3366	Right shift dominated branch	Hypothetical protein	WP_010997517.1	Q8YRS7
all5023	Right shift dominated branch	Hypothetical protein	WP_010999149.1	Q8YMB1
asr4133	Right shift dominated branch	DUF433 domain-containing protein	WP_010998272.1	Q8YPQ9
alr3996	Right shift dominated branch	GIY-YIG nuclease family protein	WP_010998136.1	Q8YQ40
mutT	Right shift dominated branch	8-oxo-dGTP diphosphatase MutT	WP_044521944.1	Q8YQL1
all4231	Right shift dominated branch	Zinc-dependent peptidase	WP_010998369.1	Q8YPG3
all3462	Right shift dominated branch	Hypothetical protein	WP_044521776.1	Q8YRI4
alr2745	Right shift dominated branch	Peptidoglycan-binding protein	WP_010996898.1	Q8YTH2
PCC7120DELTA_RS03805	Right shift dominated branch	Sucrose-phosphate phosphatase	WP_044520597.1	NA
all2716	Right shift dominated branch	Thylakoid membrane photosystem I accumulation factor	WP_010996869.1	Q8YTK1
nifV2	Right shift dominated branch	Homocitrate synthase	WP_010997119.1	P58637
alr2865	Right shift dominated branch	Class I SAM-dependent methyltransferase	WP_010997016.1	Q8YT61
alr7326	Right shift dominated branch	Hypothetical protein	WP_010999875.1	Q8YKH2
asl4369	Right shift dominated branch	DUF2470 domain-containing protein	WP_010998506.1	Q8YP32
alr0763	Right shift dominated branch	DUF3122 domain-containing protein	WP_010994937.1	Q8YYT3
all1188	Right shift dominated branch	NADP-dependent oxidoreductase	WP_044520844.1	Q8YXM4
ahpD	Right shift dominated branch	Carboxymuconolactone decarboxylase family protein	WP_010999495.1	Q8YLD1
all0926	Right shift dominated branch	Response regulator	WP_010995100.1	Q8YYC4
alr4075	Right shift dominated branch	ATP-dependent DNA helicase	WP_010998215.1	Q8YPW5
all0921	Right shift dominated branch	Rieske (2Fe-2S) protein	WP_010995095.1	Q8YYC9
alr1960	Right shift dominated branch	YbjN domain-containing protein	WP_010996124.1	Q8YVL5
trxY	Right shift dominated branch	Thioredoxin	WP_010996057.1	Q8YVT1
pdxA	Right shift dominated branch	4-hydroxythreonine-4-phosphate dehydrogenase PdxA	WP_010998886.1	P58711
alr2828	Right shift dominated branch	Glycosyltransferase	WP_010996979.1	Q8YT96
alr4597	Right shift dominated branch	Type I restriction-modification system subunit M	WP_010998728.1	Q8YNG9
rsfS	Right shift dominated branch	Ribosome silencing factor	WP_010998308.1	Q8YPM4
cpcF	Right shift dominated branch	HEAT repeat domain-containing protein	WP_010994709.1	P29985
thyX	Right shift dominated branch	FAD-dependent thymidylate synthase	WP_010994691.1	Q8YZE5
all2821	Right shift dominated branch	Response regulator	WP_010996972.1	Q8YTA3
apcB	Right shift dominated branch	Allophycocyanin subunit beta	WP_010994199.1	P80557
all3586	Right shift dominated branch	DUF2267 domain-containing protein	WP_010997735.1	Q8YR64
alr0576	Right shift dominated branch	Phasin family protein	WP_010994752.1	Q8YZA3
all1590	Right shift dominated branch	Universal stress protein	WP_010995759.1	Q8YWL5
all0345	Right shift dominated branch	MerR family transcriptional regulator	WP_044520584.1	Q8YZW0
all0454	Right shift dominated branch	ATP-binding protein	WP_010994630.1	Q8YZK3
all5278	Right shift dominated branch	Serine/threonine protein kinase	WP_010999402.1	Q8YLM0
alr3576	Right shift dominated branch	Metal ABC transporter substrate-binding protein	WP_010997725.1	Q8YR74
hesB	Right shift dominated branch	Iron-sulfur cluster assembly accessory protein	WP_010995603.1	P18501
all2162	Right shift dominated branch	Methyl-accepting chemotaxis protein	WP_010996320.1	Q8YV19
rpmG	Right shift dominated branch	50S ribosomal protein L33	WP_010998585.1	Q8YNV9
ribH	Right shift dominated branch	6,7-dimethyl-8-ribityllumazine synthase	WP_010998133.1	Q8YQ43
alr1197	Right shift dominated branch	GTP-binding protein	WP_010995370.1	Q8YXL5
all3193	Right shift dominated branch	Photosystem I assembly protein Ycf3	WP_010997344.1	Q8YS98
alr4661	Right shift dominated branch	Glutathione S-transferase family protein	WP_010998792.1	Q8YNA6
alr0302	Right shift dominated branch	AIM24 family protein	WP_010994479.1	Q8Z001
dnaB	Right shift dominated branch	Replicative DNA helicase	WP_010994754.1	Q8YZA1
all2039	Right shift dominated branch	DOMON-like domain-containing protein	WP_010996200.1	Q8YVD9
minC	Right shift dominated branch	Septum site-determining protein MinC	WP_190449770.1	Q8YRJ1
recN	Right shift dominated branch	DNA repair protein RecN	WP_010999087.1	Q8YMH2
rpaA	Right shift dominated branch	Response regulator transcription factor	WP_010994306.1	Q8Z0G7
rpoA	Right shift dominated branch	DNA-directed RNA polymerase subunit alpha	WP_010998330.1	Q8YPK3
rplL	Right shift dominated branch	50S ribosomal protein L7/L12	WP_010999427.1	Q8YLJ5
all4894	Right shift dominated branch	Fasciclin domain-containing protein	WP_044522383.1	Q8YMN9
rpmC	Right shift dominated branch	50S ribosomal protein L29	WP_010998345.1	Q8YPI7
alr3388	Right shift dominated branch	DUF3181 family protein	WP_010997538.1	Q8YRQ6
asl4137	Right shift dominated branch	Hypothetical protein	WP_044522098.1	Q8YPQ5
rpmB	Right shift dominated branch	50S ribosomal protein L28	WP_010996786.1	Q8YTT3
all2091	Right shift dominated branch	Carboxylating nicotinate-nucleotide diphosphorylase	WP_010996249.1	Q8YV90
all2342	Right shift dominated branch	PspA/IM30 family protein	WP_010996498.1	Q8YUK4
rpmJ	Right shift dominated branch	50S ribosomal protein L36	WP_010998333.1	Q8YPK0
rplI	Right shift dominated branch	50S ribosomal protein L9	WP_010994755.1	Q8YZA0
rplJ	Right shift dominated branch	50S ribosomal protein L10	WP_010999426.1	Q8YLJ6
rnc2	Right shift dominated branch	Ribonuclease III	WP_044522089.1	Q8YPT4
rplY	Right shift dominated branch	50S ribosomal protein L25	WP_010998915.1	Q8YMY9
