## Supplementary_Data7 for "RNA-binding proteins identified by R-DeeP/TripepSVM are involved in heterocyst differentiation"

### Sheet: Hoja1
Protein	UNIPROT	PROTEIN_REFSEQ	Description	Group
PCC7120DELTA_RS00640	NA	WP_044520250.1	methyltransferase domain-containing protein	Shift/NoRBP/NoSVMprediction
PCC7120DELTA_RS03805	NA	WP_044520597.1	sucrose-phosphate phosphatase	Shift/NoRBP/NoSVMprediction
PCC7120DELTA_RS32650	NA	WP_201799701.1	GerMN domain-containing protein	Shift/NoRBP/NoSVMprediction
ahpD	Q8YLD1	WP_010999495.1	carboxymuconolactone decarboxylase family protein	Shift/NoRBP/NoSVMprediction
all0042	Q8Z0P8	WP_197535804.1	glycosyltransferase family 2 protein	Shift/NoRBP/NoSVMprediction
all0164	Q8Z0D4	WP_010994341.1	phage holin family protein	Shift/NoRBP/NoSVMprediction
all0192	Q8Z0A6	WP_010994369.1	serine/threonine protein kinase	Shift/NoRBP/NoSVMprediction
all0298	Q8Z005	WP_010994475.1	hypothetical protein	Shift/NoRBP/NoSVMprediction
all0345	Q8YZW0	WP_044520584.1	MerR family transcriptional regulator	Shift/NoRBP/NoSVMprediction
all0351	Q8YZV4	WP_010994527.1	hypothetical protein	Shift/NoRBP/NoSVMprediction
all0454	Q8YZK3	WP_010994630.1	ATP-binding protein	Shift/NoRBP/NoSVMprediction
all0469	Q8YZJ1	WP_044520648.1	hypothetical protein	Shift/NoRBP/NoSVMprediction
all0634	Q8YZ53	WP_010994810.1	universal stress protein	Shift/NoRBP/NoSVMprediction
all0781	Q8YYR5	WP_044520723.1	S8 family serine peptidase	Shift/NoRBP/NoSVMprediction
all0794	Q8YYQ2	WP_010994968.1	B12-binding domain-containing radical SAM protein	Shift/NoRBP/NoSVMprediction
all0872	Q8YYH6	WP_010995046.1	HEAT repeat domain-containing protein	Shift/NoRBP/NoSVMprediction
all0889	Q8YYG1	WP_010995063.1	tetratricopeptide repeat protein	Shift/NoRBP/NoSVMprediction
all0921	Q8YYC9	WP_010995095.1	Rieske (2Fe-2S) protein	Shift/NoRBP/NoSVMprediction
all0926	Q8YYC4	WP_010995100.1	response regulator	Shift/NoRBP/NoSVMprediction
all0929	Q8YYC1	WP_010995103.1	response regulator	Shift/NoRBP/NoSVMprediction
all0930	Q8YYC0	WP_010995104.1	response regulator	Shift/NoRBP/NoSVMprediction
all1122	Q8YXT9	WP_010995295.1	universal stress protein	Shift/NoRBP/NoSVMprediction
all1188	Q8YXM4	WP_044520844.1	NADP-dependent oxidoreductase	Shift/NoRBP/NoSVMprediction
all1219	Q8YXJ4	WP_010995391.1	CHASE2 domain-containing protein	Shift/NoRBP/NoSVMprediction
all1316	Q8YX99	WP_010995488.1	glycosyltransferase family 39 protein	Shift/NoRBP/NoSVMprediction
all1478	Q8YWW6	WP_010995648.1	RAMP superfamily CRISPR-associated protein	Shift/NoRBP/NoSVMprediction
all1573	Q8YWN2	WP_010995742.1	DUF4231 domain-containing protein	Shift/NoRBP/NoSVMprediction
all1590	Q8YWL5	WP_010995759.1	universal stress protein	Shift/NoRBP/NoSVMprediction
all1697	Q8YWB8	WP_010995866.1	ribonuclease D	Shift/NoRBP/NoSVMprediction
all1750	Q8YW66	WP_010995918.1	WD40 repeat domain-containing protein	Shift/NoRBP/NoSVMprediction
all1762	Q8YW54	WP_010995930.1	glycosyltransferase family 2 protein	Shift/NoRBP/NoSVMprediction
all1806	Q8YW10	WP_010995974.1	RDD family protein	Shift/NoRBP/NoSVMprediction
all1826	Q8YVZ0	WP_010995994.1	GUN4 domain-containing protein	Shift/NoRBP/NoSVMprediction
all1990	Q8YVI8	WP_010996151.1	GNAT family N-acetyltransferase	Shift/NoRBP/NoSVMprediction
all2039	Q8YVD9	WP_010996200.1	DOMON-like domain-containing protein	Shift/NoRBP/NoSVMprediction
all2103	Q8YV78	WP_010996261.1	Uma2 family endonuclease	Shift/NoRBP/NoSVMprediction
all2124	Q8YV57	WP_010996282.1	caspase family protein	Shift/NoRBP/NoSVMprediction
all2162	Q8YV19	WP_010996320.1	methyl-accepting chemotaxis protein	Shift/NoRBP/NoSVMprediction
all2170	Q8YV11	WP_010996328.1	CHAT domain-containing protein	Shift/NoRBP/NoSVMprediction
all2314	Q8YUM6	WP_044521322.1	EndoU domain-containing protein	Shift/NoRBP/NoSVMprediction
all2399	Q8YUF1	WP_010996555.1	Uma2 family endonuclease	Shift/NoRBP/NoSVMprediction
all2477	Q8YU77	WP_010996633.1	AI-2E family transporter	Shift/NoRBP/NoSVMprediction
all2487	Q8YU67	WP_010996643.1	tetratricopeptide repeat protein	Shift/NoRBP/NoSVMprediction
all2608	Q8YTV5	WP_044523022.1	sucrase ferredoxin	Shift/NoRBP/NoSVMprediction
all2704	Q8YTL3	WP_010996857.1	phosphodiester glycosidase family protein	Shift/NoRBP/NoSVMprediction
all2716	Q8YTK1	WP_010996869.1	thylakoid membrane photosystem I accumulation factor	Shift/NoRBP/NoSVMprediction
all2821	Q8YTA3	WP_010996972.1	response regulator	Shift/NoRBP/NoSVMprediction
all2893	Q8YT33	WP_010997044.1	tetratricopeptide repeat protein	Shift/NoRBP/NoSVMprediction
all2910	Q8YT17	WP_010997061.1	carbonic anhydrase	Shift/NoRBP/NoSVMprediction
all2931	Q8YSZ8	WP_010997082.1	VOC family protein	Shift/NoRBP/NoSVMprediction
all2989	Q8YSU3	WP_010997140.1	M28 family peptidase	Shift/NoRBP/NoSVMprediction
all3031	Q8YSQ3	WP_010997182.1	OmpA family protein	Shift/NoRBP/NoSVMprediction
all3127	Q8YSG1	WP_010997278.1	hypothetical protein	Shift/NoRBP/NoSVMprediction
all3130	Q8YSF8	WP_231865466.1	GNAT family N-acetyltransferase	Shift/NoRBP/NoSVMprediction
all3141	Q8YSE7	WP_010997292.1	ATP-binding protein	Shift/NoRBP/NoSVMprediction
all3193	Q8YS98	WP_010997344.1	photosystem I assembly protein Ycf3	Shift/NoRBP/NoSVMprediction
all3288	Q8YS04	WP_010997439.1	DUF11 domain-containing protein	Shift/NoRBP/NoSVMprediction
all3298	Q8YRZ4	WP_010997449.1	NINE protein	Shift/NoRBP/NoSVMprediction
all3435	Q8YRL1	WP_010997585.1	Uma2 family endonuclease	Shift/NoRBP/NoSVMprediction
all3462	Q8YRI4	WP_044521776.1	hypothetical protein	Shift/NoRBP/NoSVMprediction
all3465	Q8YRI2	WP_010997615.1	HEAT repeat domain-containing protein	Shift/NoRBP/NoSVMprediction
all3586	Q8YR64	WP_010997735.1	DUF2267 domain-containing protein	Shift/NoRBP/NoSVMprediction
all3702	Q8YQW0	WP_010997845.1	D-alanyl-D-alanine carboxypeptidase family protein	Shift/NoRBP/NoSVMprediction
all3748	Q8YQS1	WP_010997889.1	cysteine hydrolase family protein	Shift/NoRBP/NoSVMprediction
all3797	Q8YQM3	WP_010997938.1	fasciclin domain-containing protein	Shift/NoRBP/NoSVMprediction
all3826	Q8YQJ7	WP_010997967.1	peptidoglycan-binding protein	Shift/NoRBP/NoSVMprediction
all3835	Q8YQI8	WP_010997976.1	alpha/beta hydrolase	Shift/NoRBP/NoSVMprediction
all3850	Q8YQH8	WP_010997991.1	hypothetical protein	Shift/NoRBP/NoSVMprediction
all3893	Q8YQE0	WP_010998034.1	hypothetical protein	Shift/NoRBP/NoSVMprediction
all3942	Q8YQ92	WP_010998083.1	multicopper oxidase domain-containing protein	Shift/NoRBP/NoSVMprediction
all4063	Q8YPX7	WP_010998203.1	CDP-diacylglycerol--glycerol-3-phosphate 3-phosphatidyltransferase	Shift/NoRBP/NoSVMprediction
all4070	Q8YPX0	WP_049942504.1	N-acetylmuramoyl-L-alanine amidase	Shift/NoRBP/NoSVMprediction
all4117	Q8YPS4	WP_010998256.1	hypothetical protein	Shift/NoRBP/NoSVMprediction
all4125	Q8YPR7	WP_168371004.1	glycosyltransferase family 39 protein	Shift/NoRBP/NoSVMprediction
all4231	Q8YPG3	WP_010998369.1	zinc-dependent peptidase	Shift/NoRBP/NoSVMprediction
all4407	Q8YP02	WP_044522174.1	type II toxin-antitoxin system RelE/ParE family toxin	Shift/NoRBP/NoSVMprediction
all4479	Q8YNT2	WP_126987155.1	DUF1499 domain-containing protein	Shift/NoRBP/NoSVMprediction
all4618	Q8YNE8	WP_044523306.1	CAP domain-containing protein	Shift/NoRBP/NoSVMprediction
all4763	Q8YN10	WP_010998893.1	hypothetical protein	Shift/NoRBP/NoSVMprediction
all4822	Q8YMV4	WP_010998950.1	serine hydrolase	Shift/NoRBP/NoSVMprediction
all4830	Q8YMU7	WP_044522366.1	glycosyltransferase	Shift/NoRBP/NoSVMprediction
all4894	Q8YMN9	WP_044522383.1	fasciclin domain-containing protein	Shift/NoRBP/NoSVMprediction
all4983	Q8YMF1	WP_010999109.1	hypothetical protein	Shift/NoRBP/NoSVMprediction
all4989	Q8YME5	WP_010999115.1	glycoside hydrolase family 65 protein	Shift/NoRBP/NoSVMprediction
all5018	Q8YMB6	WP_010999144.1	hypothetical protein	Shift/NoRBP/NoSVMprediction
all5023	Q8YMB1	WP_010999149.1	hypothetical protein	Shift/NoRBP/NoSVMprediction
all5278	Q8YLM0	WP_010999402.1	serine/threonine protein kinase	Shift/NoRBP/NoSVMprediction
all7072	Q8YL63	WP_044523588.1	filamentous hemagglutinin N-terminal domain-containing protein	Shift/NoRBP/NoSVMprediction
all7317	Q8YKI0	WP_010999867.1	PPC domain-containing protein	Shift/NoRBP/NoSVMprediction
all7351	Q8YKE7	WP_044523685.1	NUDIX domain-containing protein	Shift/NoRBP/NoSVMprediction
all7648	Q8ZS64	WP_010993976.1	class I SAM-dependent methyltransferase	Shift/NoRBP/NoSVMprediction
alr0045	Q8Z0P5	WP_010994222.1	ferredoxin	Shift/NoRBP/NoSVMprediction
alr0077	Q8Z0L4	WP_010994254.1	ABC transporter ATP-binding protein	Shift/NoRBP/NoSVMprediction
alr0103	Q8Z0J0	WP_044520488.1	DUF3488 and DUF4129 domain-containing transglutaminase family protein	Shift/NoRBP/NoSVMprediction
alr0214	Q8Z084	WP_010994391.1	divergent PAP2 family protein	Shift/NoRBP/NoSVMprediction
alr0302	Q8Z001	WP_010994479.1	AIM24 family protein	Shift/NoRBP/NoSVMprediction
alr0472	Q8YZI8	WP_044520649.1	nucleotidyltransferase family protein	Shift/NoRBP/NoSVMprediction
alr0506	Q8YZF4	WP_010994682.1	Uma2 family endonuclease	Shift/NoRBP/NoSVMprediction
alr0518	Q8YZE2	WP_010994694.1	DUF4359 domain-containing protein	Shift/NoRBP/NoSVMprediction
alr0576	Q8YZA3	WP_010994752.1	phasin family protein	Shift/NoRBP/NoSVMprediction
alr0722	Q8YYX0	WP_010994897.1	hypothetical protein	Shift/NoRBP/NoSVMprediction
alr0763	Q8YYT3	WP_010994937.1	DUF3122 domain-containing protein	Shift/NoRBP/NoSVMprediction
alr0776	Q8YYS0	WP_010994950.1	glycosyltransferase	Shift/NoRBP/NoSVMprediction
alr0786	Q8YYR0	WP_010994960.1	DUF3326 domain-containing protein	Shift/NoRBP/NoSVMprediction
alr0933	Q8YYB7	WP_010995107.1	SinI family restriction endonuclease	Shift/NoRBP/NoSVMprediction
alr0942	Q8YYA9	WP_010995116.1	Ycf66 family protein	Shift/NoRBP/NoSVMprediction
alr0970	Q8YY81	WP_010995144.1	ABC transporter ATP-binding protein	Shift/NoRBP/NoSVMprediction
alr0986	Q8YY66	WP_010995160.1	sodium-dependent bicarbonate transport family permease	Shift/NoRBP/NoSVMprediction
alr0987	Q8YY65	WP_010995161.1	P-II family nitrogen regulator	Shift/NoRBP/NoSVMprediction
alr1094	Q8YXW3	WP_010995268.1	PstS family phosphate ABC transporter substrate-binding protein	Shift/NoRBP/NoSVMprediction
alr1114	Q8YXU5	WP_010995287.1	hypothetical protein	Shift/NoRBP/NoSVMprediction
alr1121	Q8YXU0	WP_010995294.1	HAMP domain-containing protein	Shift/NoRBP/NoSVMprediction
alr1147	Q8YXR4	WP_010995320.1	virulence factor SrfB	Shift/NoRBP/NoSVMprediction
alr1166	Q8YXP6	WP_010995339.1	2\\'-5\\' RNA ligase family protein	Shift/NoRBP/NoSVMprediction
alr1197	Q8YXL5	WP_010995370.1	GTP-binding protein	Shift/NoRBP/NoSVMprediction
alr1229	Q8YXI4	WP_010995401.1	PAS domain S-box protein	Shift/NoRBP/NoSVMprediction
alr1300	Q8YXB5	WP_010995472.1	hypothetical protein	Shift/NoRBP/NoSVMprediction
alr1350	Q8YX65	WP_010995522.1	tetratricopeptide repeat protein	Shift/NoRBP/NoSVMprediction
alr1401	Q8YX17	WP_010995573.1	Uma2 family endonuclease	Shift/NoRBP/NoSVMprediction
alr1582	Q8YWM3	WP_010995751.1	DUF4904 domain-containing protein	Shift/NoRBP/NoSVMprediction
alr1635	Q8YWH8	WP_010995804.1	SulP family inorganic anion transporter	Shift/NoRBP/NoSVMprediction
patR	Q8YWB5	WP_044521042.1	hypothetical protein	Shift/NoRBP/NoSVMprediction
alr1869	Q8YVV4	WP_010996033.1	CHASE2 domain-containing serine/threonine-protein kinase	Shift/NoRBP/NoSVMprediction
alr1960	Q8YVL5	WP_010996124.1	YbjN domain-containing protein	Shift/NoRBP/NoSVMprediction
alr1966	Q8YVK9	WP_010996130.1	GAF domain-containing protein	Shift/NoRBP/NoSVMprediction
alr2190	Q8YUZ1	WP_010996348.1	alpha-amylase	Shift/NoRBP/NoSVMprediction
alr2202	Q8YUX9	WP_010996360.1	thioredoxin family protein	Shift/NoRBP/NoSVMprediction
alr2211	Q8YUX0	WP_044521280.1	TonB-dependent siderophore receptor	Shift/NoRBP/NoSVMprediction
alr2305	Q8YUN4	WP_010996461.1	MOSC domain-containing protein	Shift/NoRBP/NoSVMprediction
alr2306	Q8YUN3	WP_010996462.1	EAL domain-containing protein	Shift/NoRBP/NoSVMprediction
alr2434	Q8YUB8	WP_010996590.1	MFS transporter	Shift/NoRBP/NoSVMprediction
alr2454	Q8YUA0	WP_010996610.1	DUF3067 family protein	Shift/NoRBP/NoSVMprediction
alr2590	Q8YTX3	WP_010996746.1	iron-siderophore ABC transporter substrate-binding protein	Shift/NoRBP/NoSVMprediction
alr2592	Q8YTX1	WP_010996748.1	TonB-dependent siderophore receptor	Shift/NoRBP/NoSVMprediction
alr2594	Q8YTW9	WP_044523016.1	DUF1636 family protein	Shift/NoRBP/NoSVMprediction
alr2739	Q8YTH8	WP_010996892.1	ATP-binding protein	Shift/NoRBP/NoSVMprediction
alr2745	Q8YTH2	WP_010996898.1	peptidoglycan-binding protein	Shift/NoRBP/NoSVMprediction
alr2775	Q8YTE4	WP_044521491.1	hypothetical protein	Shift/NoRBP/NoSVMprediction
alr2784	Q8YTD8	WP_010996935.1	HD family phosphohydrolase	Shift/NoRBP/NoSVMprediction
alr2809	Q8YTB4	WP_044521508.1	Uma2 family endonuclease	Shift/NoRBP/NoSVMprediction
alr2828	Q8YT96	WP_010996979.1	glycosyltransferase	Shift/NoRBP/NoSVMprediction
alr2832	Q8YT92	WP_010996983.1	glycosyltransferase	Shift/NoRBP/NoSVMprediction
alr2865	Q8YT61	WP_010997016.1	class I SAM-dependent methyltransferase	Shift/NoRBP/NoSVMprediction
alr3018	Q8YSR6	WP_010997169.1	uracil-DNA glycosylase	Shift/NoRBP/NoSVMprediction
alr3068	Q8YSL6	WP_010997219.1	glycosyltransferase	Shift/NoRBP/NoSVMprediction
alr3216	Q8YS75	WP_010997367.1	Nif3-like dinuclear metal center hexameric protein	Shift/NoRBP/NoSVMprediction
alr3273	Q8YS19	WP_010997424.1	LD-carboxypeptidase	Shift/NoRBP/NoSVMprediction
alr3353	Q8YRU0	WP_044521720.1	peptidoglycan DD-metalloendopeptidase family protein	Shift/NoRBP/NoSVMprediction
alr3366	Q8YRS7	WP_010997517.1	hypothetical protein	Shift/NoRBP/NoSVMprediction
alr3388	Q8YRQ6	WP_010997538.1	DUF3181 family protein	Shift/NoRBP/NoSVMprediction
alr3492	Q8YRF6	WP_044521788.1	hypothetical protein	Shift/NoRBP/NoSVMprediction
alr3576	Q8YR74	WP_010997725.1	metal ABC transporter substrate-binding protein	Shift/NoRBP/NoSVMprediction
alr3619	Q8XGK0	WP_231865474.1	hypothetical protein	Shift/NoRBP/NoSVMprediction
alr3622	Q8YR31	WP_010997768.1	PIN domain-containing protein	Shift/NoRBP/NoSVMprediction
alr3672	Q8YQY8	WP_010997816.1	aldehyde dehydrogenase family protein	Shift/NoRBP/NoSVMprediction
alr3815	Q8YQK8	WP_010997956.1	pre-peptidase C-terminal domain-containing protein	Shift/NoRBP/NoSVMprediction
alr3824	Q8YQJ9	WP_010997965.1	Uma2 family endonuclease	Shift/NoRBP/NoSVMprediction
alr3874	Q8YQF7	WP_010998015.1	DUF2993 domain-containing protein	Shift/NoRBP/NoSVMprediction
alr3996	Q8YQ40	WP_010998136.1	GIY-YIG nuclease family protein	Shift/NoRBP/NoSVMprediction
alr4075	Q8YPW5	WP_010998215.1	ATP-dependent DNA helicase	Shift/NoRBP/NoSVMprediction
alr4172	Q8YPM1	WP_010998311.1	DUF697 domain-containing protein	Shift/NoRBP/NoSVMprediction
alr4412	Q8YNZ7	WP_010998547.1	VIT domain-containing protein	Shift/NoRBP/NoSVMprediction
alr4597	Q8YNG9	WP_010998728.1	type I restriction-modification system subunit M	Shift/NoRBP/NoSVMprediction
alr4601	Q8YNG5	WP_044522246.1	type II toxin-antitoxin system VapC family toxin	Shift/NoRBP/NoSVMprediction
alr4616	Q8YNF0	WP_044523303.1	ferrochelatase	Shift/NoRBP/NoSVMprediction
alr4661	Q8YNA6	WP_010998792.1	glutathione S-transferase family protein	Shift/NoRBP/NoSVMprediction
alr4786	Q8YMY8	WP_044523321.1	dienelactone hydrolase family protein	Shift/NoRBP/NoSVMprediction
alr4877	Q8YMQ6	WP_044523329.1	WD40 repeat domain-containing protein	Shift/NoRBP/NoSVMprediction
alr4893	Q8YMP0	WP_010999019.1	outer membrane protein assembly factor	Shift/NoRBP/NoSVMprediction
alr4898	Q8YMN5	WP_044522386.1	tRNA-dihydrouridine synthase family protein	Shift/NoRBP/NoSVMprediction
alr4938	Q8YMJ5	WP_010999064.1	AI-2E family transporter	Shift/NoRBP/NoSVMprediction
alr5032	Q8YMA2	WP_010999158.1	DUF4350 domain-containing protein	Shift/NoRBP/NoSVMprediction
alr5087	Q8YM53	WP_010999213.1	DUF4870 domain-containing protein	Shift/NoRBP/NoSVMprediction
alr7079	Q8YL56	WP_126987714.1	hypothetical protein	Shift/NoRBP/NoSVMprediction
alr7083	Q8YL52	WP_010999643.1	ParB/RepB/Spo0J family partition protein	Shift/NoRBP/NoSVMprediction
alr7101	Q8YL34	WP_010999661.1	WD40 repeat domain-containing protein	Shift/NoRBP/NoSVMprediction
alr7124	Q8YL14	WP_010999681.1	pentapeptide repeat-containing protein	Shift/NoRBP/NoSVMprediction
alr7163	Q8YKX5	WP_010999720.1	glyoxalase/bleomycin resistance/extradiol dioxygenase family protein	Shift/NoRBP/NoSVMprediction
alr7224	Q8YKR7	WP_010999779.1	hypothetical protein	Shift/NoRBP/NoSVMprediction
alr7261	Q8YKN2	WP_010999814.1	DNA/RNA non-specific endonuclease	Shift/NoRBP/NoSVMprediction
alr7326	Q8YKH2	WP_010999875.1	hypothetical protein	Shift/NoRBP/NoSVMprediction
alr7582	Q8ZSC9	WP_010993910.1	ParB/RepB/Spo0J family partition protein	Shift/NoRBP/NoSVMprediction
alr7656	Q8ZS56	WP_010993984.1	Rpn family recombination-promoting nuclease/putative transposase	Shift/NoRBP/NoSVMprediction
alr8073	Q8YK45	WP_010994130.1	type 1 glutamine amidotransferase domain-containing protein	Shift/NoRBP/NoSVMprediction
alr8563	Q8YJW7	WP_044520390.1	hypothetical protein	Shift/NoRBP/NoSVMprediction
alr9017	Q8YJU6	WP_010994164.1	hypothetical protein	Shift/NoRBP/NoSVMprediction
apcB	P80557	WP_010994199.1	allophycocyanin subunit beta	Shift/NoRBP/NoSVMprediction
aroB2	Q8YVQ0	WP_010996088.1	3-dehydroquinate synthase	Shift/NoRBP/NoSVMprediction
asl0319	Q8YZY5	WP_010994495.1	NIL domain-containing protein	Shift/NoRBP/NoSVMprediction
asl1510	P70760	WP_010995680.1	thioredoxin family protein	Shift/NoRBP/NoSVMprediction
asl1825	Q8YVZ1	WP_010995993.1	type II toxin-antitoxin system HicB family antitoxin	Shift/NoRBP/NoSVMprediction
asl2360	Q8YUI6	WP_044521340.1	hypothetical protein	Shift/NoRBP/NoSVMprediction
asl2805	Q8YTB8	WP_010996956.1	UPF0175 family protein	Shift/NoRBP/NoSVMprediction
asl2914	Q8YT13	WP_010997065.1	ferredoxin family protein	Shift/NoRBP/NoSVMprediction
asl3721	Q8YQU5	WP_010997864.1	heavy-metal-associated domain-containing protein	Shift/NoRBP/NoSVMprediction
asl4137	Q8YPQ5	WP_044522098.1	hypothetical protein	Shift/NoRBP/NoSVMprediction
asl4317	Q8YP82	WP_010998455.1	DUF3134 domain-containing protein	Shift/NoRBP/NoSVMprediction
asl4369	Q8YP32	WP_010998506.1	DUF2470 domain-containing protein	Shift/NoRBP/NoSVMprediction
asr0697	Q8YYZ4	WP_010994872.1	4-oxalocrotonate tautomerase family protein	Shift/NoRBP/NoSVMprediction
asr0798	Q8YYP8	WP_010994972.1	BolA family transcriptional regulator	Shift/NoRBP/NoSVMprediction
asr0925	Q8YYC5	WP_044520772.1	hypothetical protein	Shift/NoRBP/NoSVMprediction
asr1307	Q8YXA8	WP_010995479.1	hypothetical protein	Shift/NoRBP/NoSVMprediction
asr1309	Q8YXA6	WP_010995481.1	NifU family protein	Shift/NoRBP/NoSVMprediction
asr1559	Q8YWP5	WP_010995728.1	DUF433 domain-containing protein	Shift/NoRBP/NoSVMprediction
asr4133	Q8YPQ9	WP_010998272.1	DUF433 domain-containing protein	Shift/NoRBP/NoSVMprediction
asr4584	Q8YNI1	WP_010998716.1	hypothetical protein	Shift/NoRBP/NoSVMprediction
asr7037	Q8YL98	WP_010999597.1	hypothetical protein	Shift/NoRBP/NoSVMprediction
atpB	P06540	WP_010999165.1	F0F1 ATP synthase subunit beta	Shift/NoRBP/NoSVMprediction
avaKa	Q8YPZ0	WP_044522071.1	DUF2382 domain-containing protein	Shift/NoRBP/NoSVMprediction
bioF	Q8YZT3	WP_010994550.1	8-amino-7-oxononanoate synthase	Shift/NoRBP/NoSVMprediction
bphB	Q9R6X3	WP_010997050.1	GAF domain-containing protein	Shift/NoRBP/NoSVMprediction
btuB1	Q8YRY2	WP_010997461.1	TonB-dependent receptor	Shift/NoRBP/NoSVMprediction
cbiO2	NA	WP_044522008.1	energy-coupling factor ABC transporter ATP-binding protein	Shift/NoRBP/NoSVMprediction
ccbP	Q8YY42	WP_010995184.1	calcium-binding protein	Shift/NoRBP/NoSVMprediction
ccsB	Q8YYB4	WP_010995110.1	c-type cytochrome biogenesis protein CcsB	Shift/NoRBP/NoSVMprediction
cis12	Q8YRX7	WP_010997466.1	hypothetical protein	Shift/NoRBP/NoSVMprediction
clpP3	Q8YP43	WP_010998494.1	ATP-dependent Clp protease proteolytic subunit	Shift/NoRBP/NoSVMprediction
cpcF	P29985	WP_010994709.1	HEAT repeat domain-containing protein	Shift/NoRBP/NoSVMprediction
cpcL	P29988	WP_010994712.1	phycobilisome rod-core linker polypeptide	Shift/NoRBP/NoSVMprediction
cpdA	Q8YLG0	WP_010999462.1	3\\',5\\'-cyclic-AMP phosphodiesterase	Shift/NoRBP/NoSVMprediction
cutA	Q8YL42	WP_010999653.1	divalent cation tolerance protein CutA	Shift/NoRBP/NoSVMprediction
cyaB2	Q8YVS0	WP_010996068.1	adenylate/guanylate cyclase domain-containing protein	Shift/NoRBP/NoSVMprediction
cyaC	Q8YMH0	WP_010999089.1	response regulator	Shift/NoRBP/NoSVMprediction
cydB	Q8YQ17	WP_044522056.1	cytochrome d ubiquinol oxidase subunit II	Shift/NoRBP/NoSVMprediction
devR	Q8YZL5	WP_010994618.1	response regulator	Shift/NoRBP/NoSVMprediction
dnaB	Q8YZA1	WP_010994754.1	replicative DNA helicase	Shift/NoRBP/NoSVMprediction
exbD1	Q8YZ43	WP_010994820.1	biopolymer transporter ExbD	Shift/NoRBP/NoSVMprediction
exbD3	Q8YM90	WP_010999172.1	biopolymer transporter ExbD	Shift/NoRBP/NoSVMprediction
fecB3	Q8YQ09	WP_096637271.1	ABC transporter substrate-binding protein	Shift/NoRBP/NoSVMprediction
glgB	Q8YYX9	WP_010994888.1	1,4-alpha-glucan branching enzyme	Shift/NoRBP/NoSVMprediction
gshB	P45480	WP_010998000.1	glutathione synthase	Shift/NoRBP/NoSVMprediction
hcp4	Q8YMJ2	WP_044522402.1	orange carotenoid protein	Shift/NoRBP/NoSVMprediction
hen1	Q8YQT7	WP_010997872.1	3\\' terminal RNA ribose 2\\'-O-methyltransferase Hen1	Shift/NoRBP/NoSVMprediction
hesB	P18501	WP_010995603.1	iron-sulfur cluster assembly accessory protein	Shift/NoRBP/NoSVMprediction
hliC	Q8YUJ2	WP_010996510.1	chlorophyll a/b-binding protein	Shift/NoRBP/NoSVMprediction
hpsE3	Q8YW48	WP_010995936.1	hormogonium polysaccharide biosynthesis glycosyltransferase HpsE	Shift/NoRBP/NoSVMprediction
htpX	Q8YUS1	WP_010996420.1	zinc metalloprotease HtpX	Shift/NoRBP/NoSVMprediction
hupW	Q8YWZ6	WP_010995595.1	hydrogenase maturation protease	Shift/NoRBP/NoSVMprediction
minC	Q8YRJ1	WP_190449770.1	septum site-determining protein MinC	Shift/NoRBP/NoSVMprediction
mrdA	Q8YM91	WP_010999171.1	penicillin-binding protein 2	Shift/NoRBP/NoSVMprediction
msrA	Q8YXZ4	WP_010995236.1	peptide-methionine (S)-S-oxide reductase MsrA	Shift/NoRBP/NoSVMprediction
mutT	Q8YQL1	WP_044521944.1	8-oxo-dGTP diphosphatase MutT	Shift/NoRBP/NoSVMprediction
ndhD4	Q8YPN6	WP_010995044.1	NADH-quinone oxidoreductase subunit M	Shift/NoRBP/NoSVMprediction
ndhG	Q8Z075	WP_010994402.1	NADH-quinone oxidoreductase subunit J	Shift/NoRBP/NoSVMprediction
nifV2	P58637	WP_010997119.1	homocitrate synthase	Shift/NoRBP/NoSVMprediction
nucA	P38446	WP_010999911.1	DNA/RNA non-specific endonuclease	Shift/NoRBP/NoSVMprediction
patU3	Q8Z0J2	WP_231865547.1	PatU	Shift/NoRBP/NoSVMprediction
pcxA	Q8YWE0	WP_010995842.1	proton extrusion protein PcxA	Shift/NoRBP/NoSVMprediction
pdxA	P58711	WP_010998886.1	4-hydroxythreonine-4-phosphate dehydrogenase PdxA	Shift/NoRBP/NoSVMprediction
phnE	Q8YUV4	WP_044521287.1	phosphonate ABC transporter, permease protein PhnE	Shift/NoRBP/NoSVMprediction
pipX	Q8YZH5	WP_010994661.1	PipX family protein	Shift/NoRBP/NoSVMprediction
potB	Q8YM94	WP_010999168.1	ABC transporter permease	Shift/NoRBP/NoSVMprediction
psbL	Q8YQI0	WP_010997988.1	photosystem II reaction center protein L	Shift/NoRBP/NoSVMprediction
purN	Q8YYQ8	WP_044522749.1	phosphoribosylglycinamide formyltransferase	Shift/NoRBP/NoSVMprediction
pyrF	P58639	WP_010997134.1	orotidine-5\\'-phosphate decarboxylase	Shift/NoRBP/NoSVMprediction
recN	Q8YMH2	WP_010999087.1	DNA repair protein RecN	Shift/NoRBP/NoSVMprediction
recQ2	Q8YRJ5	WP_010997601.1	RecQ family ATP-dependent DNA helicase	Shift/NoRBP/NoSVMprediction
rexT	Q8YVV6	WP_010996031.1	metalloregulator ArsR/SmtB family transcription factor	Shift/NoRBP/NoSVMprediction
ribA	Q8YRB2	WP_044523175.1	bifunctional 3,4-dihydroxy-2-butanone-4-phosphate synthase/GTP cyclohydrolase II	Shift/NoRBP/NoSVMprediction
ribH	Q8YQ43	WP_010998133.1	6,7-dimethyl-8-ribityllumazine synthase	Shift/NoRBP/NoSVMprediction
rimP	Q8YQJ5	WP_010997969.1	ribosome maturation factor RimP	Shift/NoRBP/NoSVMprediction
rlpA	Q8YSZ4	WP_010997086.1	septal ring lytic transglycosylase RlpA family protein	Shift/NoRBP/NoSVMprediction
rnz	Q8YLZ0	WP_010999278.1	ribonuclease Z	Shift/NoRBP/NoSVMprediction
rpaA	Q8Z0G7	WP_010994306.1	response regulator transcription factor	Shift/NoRBP/NoSVMprediction
rplL	Q8YLJ5	WP_010999427.1	50S ribosomal protein L7/L12	Shift/NoRBP/NoSVMprediction
rplQ	Q8YPK4	WP_010998329.1	50S ribosomal protein L17	Shift/NoRBP/NoSVMprediction
rpmC	Q8YPI7	WP_010998345.1	50S ribosomal protein L29	Shift/NoRBP/NoSVMprediction
rpmG	Q8YNV9	WP_010998585.1	50S ribosomal protein L33	Shift/NoRBP/NoSVMprediction
rpoA	Q8YPK3	WP_010998330.1	DNA-directed RNA polymerase subunit alpha	Shift/NoRBP/NoSVMprediction
rpoZ	Q8YNB9	WP_010998779.1	DNA-directed RNA polymerase subunit omega	Shift/NoRBP/NoSVMprediction
rpsB	Q8YMY2	WP_010998922.1	30S ribosomal protein S2	Shift/NoRBP/NoSVMprediction
rpsU1	P0A4B7	WP_010994916.1	30S ribosomal protein S21	Shift/NoRBP/NoSVMprediction
rsfS	Q8YPM4	WP_010998308.1	ribosome silencing factor	Shift/NoRBP/NoSVMprediction
secG	Q8YPL3	WP_010998320.1	preprotein translocase subunit SecG	Shift/NoRBP/NoSVMprediction
shc	Q8YYS1	WP_010994949.1	squalene--hopene cyclase	Shift/NoRBP/NoSVMprediction
sppA2	Q8YNH5	WP_010998722.1	signal peptide peptidase SppA	Shift/NoRBP/NoSVMprediction
thyX	Q8YZE5	WP_010994691.1	FAD-dependent thymidylate synthase	Shift/NoRBP/NoSVMprediction
tilS	Q8YYB8	WP_010995106.1	tRNA lysidine(34) synthetase TilS	Shift/NoRBP/NoSVMprediction
trpB	Q8YZP7	WP_010994586.1	tryptophan synthase subunit beta	Shift/NoRBP/NoSVMprediction
trpD2	Q8YXQ9	WP_010995326.1	anthranilate phosphoribosyltransferase	Shift/NoRBP/NoSVMprediction
trpG	Q8Z034	WP_044520553.1	aminodeoxychorismate/anthranilate synthase component II	Shift/NoRBP/NoSVMprediction
trxY	Q8YVT1	WP_010996057.1	thioredoxin	Shift/NoRBP/NoSVMprediction
all1235	Q8YXH8	WP_010995407.1	amidase	Shift/NoRBP/SVMprediction
all2091	Q8YV90	WP_010996249.1	carboxylating nicotinate-nucleotide diphosphorylase	Shift/NoRBP/SVMprediction
all2342	Q8YUK4	WP_010996498.1	PspA/IM30 family protein	Shift/NoRBP/SVMprediction
alr0806	Q8YYP0	WP_044520727.1	hypothetical protein	Shift/NoRBP/SVMprediction
asl3888	Q8YQE5	WP_010998029.1	hypothetical protein	Shift/NoRBP/SVMprediction
infC2	Q8YNE3	WP_011318830.1	translation initiation factor IF-3	Shift/NoRBP/SVMprediction
prpA	Q7A2A7	WP_010997873.1	polynucleotide kinase-phosphatase	Shift/NoRBP/SVMprediction
rbfA	Q8Z0M8	WP_010994240.1	30S ribosome-binding factor RbfA	Shift/NoRBP/SVMprediction
rplS	Q8YLK1	WP_044522592.1	50S ribosomal protein L19	Shift/NoRBP/SVMprediction
rpmA	Q8Z0F1	WP_010994323.1	50S ribosomal protein L27	Shift/NoRBP/SVMprediction
rpmB	Q8YTT3	WP_010996786.1	50S ribosomal protein L28	Shift/NoRBP/SVMprediction
rpmI	Q8YRL9	WP_010997577.1	50S ribosomal protein L35	Shift/NoRBP/SVMprediction
rpmJ	Q8YPK0	WP_010998333.1	50S ribosomal protein L36	Shift/NoRBP/SVMprediction
rps1_2	Q8Z0G0	WP_010994313.1	30S ribosomal protein S1	Shift/NoRBP/SVMprediction
rpsI	Q8YPK7	WP_010998326.1	30S ribosomal protein S9	Shift/NoRBP/SVMprediction
rpsP	Q8YVM2	WP_010996117.1	30S ribosomal protein S16	Shift/NoRBP/SVMprediction
ruvB	Q8YT32	WP_010997045.1	Holliday junction branch migration DNA helicase RuvB	Shift/NoRBP/SVMprediction
alr2890	Q8YT36	WP_010997041.1	photosystem II S4 domain protein	Shift/RBP/SVMprediction
rpsS	Q8YPI3	WP_010998349.1	30S ribosomal protein S19	Shift/RBP/SVMprediction
rpsG	Q8YP61	WP_010998477.1	30S ribosomal protein S7	Shift/RBP/SVMprediction
rpsK	Q8YPK2	WP_010998331.1	30S ribosomal protein S11	Shift/RBP/SVMprediction
rplN	Q8YPI9	WP_010998343.1	50S ribosomal protein L14	Shift/RBP/SVMprediction
rpsJ	Q8YP64	WP_010998474.1	30S ribosomal protein S10	Shift/RBP/SVMprediction
rplE	Q8YPJ1	WP_010998341.1	50S ribosomal protein L5	Shift/RBP/SVMprediction
rpsO	Q8YYU7	WP_010994923.1	30S ribosomal protein S15	Shift/RBP/SVMprediction
rpsF	Q8YMX2	WP_010998932.1	30S ribosomal protein S6	Shift/RBP/SVMprediction
rpsQ	Q8YPI8	WP_010998344.1	30S ribosomal protein S17	Shift/RBP/SVMprediction
alr1158	Q8YXQ4	WP_010995331.1	Mini-ribonuclease 3	Shift/RBP/SVMprediction
rpsH	Q8YPJ2	WP_010998340.1	30S ribosomal protein S8	Shift/RBP/SVMprediction
rpsL	Q8YP60	WP_006196398.1	30S ribosomal protein S12	Shift/RBP/SVMprediction
rpsR	Q8YNW0	WP_010998584.1	30S ribosomal protein S18	Shift/RBP/SVMprediction
PCC7120DELTA_RS18030	Q8YS38	WP_044523122.1	RNA-binding S4 domain-containing protein	Shift/RBP/SVMprediction
rpsN	Q8YQ66	WP_010998110.1	30S ribosomal protein S14	Shift/RBP/SVMprediction
rpsD	Q8YTI0	WP_010996890.1	30S ribosomal protein S4	Shift/RBP/SVMprediction
rplA	Q8YLJ7	WP_010999425.1	50S ribosomal protein L1	Shift/RBP/SVMprediction
rpsC	Q8YPI5	WP_010998347.1	30S ribosomal protein S3	Shift/RBP/SVMprediction
rpsE	Q8YPJ5	WP_010998337.1	30S ribosomal protein S5	Shift/RBP/SVMprediction
rbpB	Q44554	WP_010997079.1	RNA-binding protein	Shift/RBP/SVMprediction
rpsM	Q8YPK1	WP_010998332.1	30S ribosomal protein S13	Shift/RBP/SVMprediction
rpsT	Q8YWL3	WP_010995761.1	30S ribosomal protein S20	Shift/RBP/SVMprediction
rplF	Q8YPJ3	WP_010998339.1	50S ribosomal protein L6	Shift/RBP/SVMprediction
rplR	Q8YPJ4	WP_010998338.1	50S ribosomal protein L18	Shift/RBP/SVMprediction
rplX	Q8YPJ0	WP_010998342.1	50S ribosomal protein L24	Shift/RBP/SVMprediction
hfq	Q8YVD1	WP_010996208.1	RNA chaperone Hfq	Shift/RBP/SVMprediction
rplI	Q8YZA0	WP_010994755.1	50S ribosomal protein L9	Shift/RBP/SVMprediction
rplJ	Q8YLJ6	WP_010999426.1	50S ribosomal protein L10	Shift/RBP/SVMprediction
rplC	Q8YPH9	WP_010998353.1	50S ribosomal protein L3	Shift/RBP/SVMprediction
rnc2	Q8YPT4	WP_044522089.1	ribonuclease III	Shift/RBP/SVMprediction
chrB	Q8Z0M2	WP_010994246.1	ribonuclease PH	Shift/RBP/SVMprediction
rplY	Q8YMY9	WP_010998915.1	50S ribosomal protein L25	Shift/RBP/SVMprediction
rplB	Q8YPI2	WP_010998350.1	50S ribosomal protein L2	Shift/RBP/SVMprediction
rsmA	Q8YS62	WP_010997380.1	16S rRNA (adenine(1518)-N(6)/adenine(1519)-N(6))-dimethyltransferase RsmA	Noshift/RBP/SVMprediction
rlmN	Q8YZV0	WP_044520589.1	23S rRNA (adenine(2503)-C(2))-methyltransferase RlmN	Noshift/RBP/SVMprediction
rplK	Q8YLJ8	WP_010999424.1	50S ribosomal protein L11	Noshift/RBP/SVMprediction
rplO	Q8YPJ6	WP_010998336.1	50S ribosomal protein L15	Noshift/RBP/SVMprediction
rplT	Q8YRL8	WP_010997578.1	50S ribosomal protein L20	Noshift/RBP/SVMprediction
rplV	Q8YPI4	WP_010998348.1	50S ribosomal protein L22	Noshift/RBP/SVMprediction
rplW	Q8YPI1	WP_010998351.1	50S ribosomal protein L23	Noshift/RBP/SVMprediction
rplD	Q8YPI0	WP_010998352.1	50S ribosomal protein L4	Noshift/RBP/SVMprediction
alaS	Q8YUD4	WP_010996574.1	alanine--tRNA ligase	Noshift/RBP/SVMprediction
acnB	Q8YXE6	WP_010995439.1	bifunctional aconitate hydratase 2/2-methylisocitrate dehydratase	Noshift/RBP/SVMprediction
hypF	Q8YYZ7	WP_010994869.1	carbamoyltransferase HypF	Noshift/RBP/SVMprediction
all3989	Q8YQ47	WP_010998129.1	CBS domain-containing protein	Noshift/RBP/SVMprediction
proB	Q8YSI2	WP_010997254.1	glutamate 5-kinase	Noshift/RBP/SVMprediction
gltX	Q8YS86	WP_010997356.1	glutamate--tRNA ligase	Noshift/RBP/SVMprediction
era	Q8YYD8	WP_044522758.1	GTPase Era	Noshift/RBP/SVMprediction
ileS	Q8YXY3	WP_010995247.1	isoleucine--tRNA ligase	Noshift/RBP/SVMprediction
alr1954	Q8YVM1	WP_044521138.1	KH domain-containing protein	Noshift/RBP/SVMprediction
alr0201	Q8Z097	WP_010994378.1	L-threonylcarbamoyladenylate synthase	Noshift/RBP/SVMprediction
all4374	Q8YP27	WP_010998511.1	NFACT family protein	Noshift/RBP/SVMprediction
pheS	Q8YMT4	WP_010998973.1	phenylalanine--tRNA ligase subunit alpha	Noshift/RBP/SVMprediction
pheT	Q8YMH5	WP_010999084.1	phenylalanine--tRNA ligase subunit beta	Noshift/RBP/SVMprediction
pnp	Q8YP11	WP_010998533.1	polyribonucleotide nucleotidyltransferase	Noshift/RBP/SVMprediction
alr3416	Q8YRM8	WP_010997566.1	protein jag	Noshift/RBP/SVMprediction
rnj	Q8YQY2	WP_010997822.1	ribonuclease J	Noshift/RBP/SVMprediction
all4450	Q8YNW1	WP_010998583.1	ribonuclease R	Noshift/RBP/SVMprediction
zam	Q8YXH3	WP_010995412.1	ribonuclease R	Noshift/RBP/SVMprediction
alr0522	Q9F461	WP_010994698.1	RluA family pseudouridine synthase	Noshift/RBP/SVMprediction
alr4542	Q8YNM2	WP_010998675.1	RNA methyltransferase	Noshift/RBP/SVMprediction
rbpA	Q44560	WP_010994915.1	RNA-binding protein	Noshift/RBP/SVMprediction
rbpD	Q44556	WP_010998162.1	RNA-binding protein	Noshift/RBP/SVMprediction
rbpE	Q9WX37	WP_010996928.1	RNA-binding protein	Noshift/RBP/SVMprediction
rbpG	Q8YP25	WP_010998514.1	RNA-binding protein	Noshift/RBP/SVMprediction
rne	Q8YP69	WP_010998469.1	Rne/Rng family ribonuclease	Noshift/RBP/SVMprediction
ffh	Q8YVM3	WP_010996116.1	signal recognition particle protein	Noshift/RBP/SVMprediction
all2318	Q8YUM2	WP_010996474.1	Tab2/Atab2 family RNA-binding protein	Noshift/RBP/SVMprediction
alr4888	Q8YMP5	WP_010999014.1	Tab2/Atab2 family RNA-binding protein	Noshift/RBP/SVMprediction
thrS	Q8YZX0	WP_010994511.1	threonine--tRNA ligase	Noshift/RBP/SVMprediction
nusA	Q8YQJ4	WP_010997970.1	transcription termination factor NusA	Noshift/RBP/SVMprediction
infA	Q8YPJ9	WP_006276978.1	translation initiation factor IF-1	Noshift/RBP/SVMprediction
typA	Q8YPQ2	WP_010998279.1	translational GTPase TypA	Noshift/RBP/SVMprediction
alr3352	Q8YRU1	WP_010997503.1	tRNA (cytidine(34)-2\\'-O)-methyltransferase	Noshift/RBP/SVMprediction
mnmA	Q8YX56	WP_010995531.1	tRNA 2-thiouridine(34) synthase MnmA	Noshift/RBP/SVMprediction
truB	Q8YWR1	WP_010995712.1	tRNA pseudouridine(55) synthase TruB	Noshift/RBP/SVMprediction
asl1824	Q8YVZ2	WP_010995992.1	type II toxin-antitoxin system HicA family toxin	Noshift/RBP/SVMprediction
tyrS	Q8YSU9	WP_010997133.1	tyrosine--tRNA ligase	Noshift/RBP/SVMprediction
acyP	Q8YYH3	WP_010995051.1	acylphosphatase	Noshift/NoRBP/SVMprediction
all0049	Q8Z0P1	WP_010994226.1	endonuclease MutS2	Noshift/NoRBP/SVMprediction
all0479	Q8YZI1	WP_010994655.1	AAA family ATPase	Noshift/NoRBP/SVMprediction
all0594	Q8YZ85	WP_010994770.1	M1 family metallopeptidase	Noshift/NoRBP/SVMprediction
all0879	Q8YYH1	WP_010995053.1	zinc-dependent alcohol dehydrogenase family protein	Noshift/NoRBP/SVMprediction
all0955	Q8YY96	WP_010995129.1	dienelactone hydrolase family protein	Noshift/NoRBP/SVMprediction
all1723	Q8YW92	WP_010995892.1	class II aldolase/adducin family protein	Noshift/NoRBP/SVMprediction
all2358	Q8YUI8	WP_044521339.1	phosphate/phosphite/phosphonate ABC transporter substrate-binding protein	Noshift/NoRBP/SVMprediction
all2391	P46080	WP_010996547.1	cob(I)yrinic acid a,c-diamide adenosyltransferase	Noshift/NoRBP/SVMprediction
all2700	Q8YTL7	WP_010996853.1	TRC40/GET3/ArsA family transport-energizing ATPase	Noshift/NoRBP/SVMprediction
all3509	Q8YRD9	WP_010997659.1	GDP-mannose 4,6-dehydratase	Noshift/NoRBP/SVMprediction
all3872	Q8YQF9	WP_010998013.1	helix-turn-helix domain-containing protein	Noshift/NoRBP/SVMprediction
all4183	Q8YPL1	WP_010998322.1	ATP-binding cassette domain-containing protein	Noshift/NoRBP/SVMprediction
all4296	Q8YPA3	WP_010998434.1	AAA family ATPase	Noshift/NoRBP/SVMprediction
all4665	Q8YNA2	WP_010998796.1	phosphotransacetylase family protein	Noshift/NoRBP/SVMprediction
all4902	Q8YMN1	WP_010999028.1	glutathione S-transferase family protein	Noshift/NoRBP/SVMprediction
all4981	Q8YMF3	WP_010999107.1	tetratricopeptide repeat protein	Noshift/NoRBP/SVMprediction
alr0489	Q8YZH1	WP_010994665.1	RNA helicase	Noshift/NoRBP/SVMprediction
alr1167	Q8YXP5	WP_010995340.1	peptidoglycan-binding protein	Noshift/NoRBP/SVMprediction
alr1209	Q8YXK3	WP_010995382.1	geranylgeranyl reductase family protein	Noshift/NoRBP/SVMprediction
alr1554	Q8YWQ0	WP_044520988.1	ABC transporter ATP-binding protein/permease	Noshift/NoRBP/SVMprediction
alr1956	Q8YVL9	WP_010996120.1	PhoH family protein	Noshift/NoRBP/SVMprediction
alr1963	Q8YVL2	WP_010996127.1	ATP-dependent Clp protease ATP-binding subunit	Noshift/NoRBP/SVMprediction
alr2309	Q8YUN0	WP_010996465.1	AAA family ATPase	Noshift/NoRBP/SVMprediction
alr2751	Q8YTG6	WP_010996904.1	SDR family oxidoreductase	Noshift/NoRBP/SVMprediction
alr2903	Q8YT24	WP_010997054.1	SDR family oxidoreductase	Noshift/NoRBP/SVMprediction
alr3644	Q8YR14	WP_010997788.1	aspartate kinase	Noshift/NoRBP/SVMprediction
alr3795	Q8YQM5	WP_010997936.1	translation initiation factor	Noshift/NoRBP/SVMprediction
alr4057	Q8YPY3	WP_010998197.1	fatty acyl-AMP ligase	Noshift/NoRBP/SVMprediction
alr4528	Q8YNN6	WP_044522211.1	flotillin family protein	Noshift/NoRBP/SVMprediction
alr5293	Q8YLK5	WP_010999417.1	efflux RND transporter periplasmic adaptor subunit	Noshift/NoRBP/SVMprediction
alr7506	Q8ZSK4	WP_010993834.1	nucleotidyltransferase	Noshift/NoRBP/SVMprediction
argH	Q8YQE6	WP_010998028.1	argininosuccinate lyase	Noshift/NoRBP/SVMprediction
aspS	Q8YUB6	WP_010996592.1	aspartate--tRNA ligase	Noshift/NoRBP/SVMprediction
chlB	Q8YRK5	WP_010997591.1	ferredoxin:protochlorophyllide reductase (ATP-dependent) subunit B	Noshift/NoRBP/SVMprediction
clpB	Q8YUL9	WP_010996478.1	ATP-dependent chaperone ClpB	Noshift/NoRBP/SVMprediction
clpC	NA	WP_044521582.1	ATP-dependent Clp protease ATP-binding subunit	Noshift/NoRBP/SVMprediction
clpX	Q8YQX7	WP_010997827.1	ATP-dependent protease ATP-binding subunit ClpX	Noshift/NoRBP/SVMprediction
cobQ	Q8YUG9	WP_044521345.1	cobyric acid synthase CobQ	Noshift/NoRBP/SVMprediction
cphA1	P58572	WP_010998020.1	cyanophycin synthetase	Noshift/NoRBP/SVMprediction
crhB	Q8YXJ0	WP_010995395.1	DEAD/DEAH box helicase	Noshift/NoRBP/SVMprediction
dnaJ	Q8YUA5	WP_010996603.1	molecular chaperone DnaJ	Noshift/NoRBP/SVMprediction
frr	Q8YXK4	WP_010995381.1	ribosome recycling factor	Noshift/NoRBP/SVMprediction
ftsH3	Q8YMZ8	WP_231865575.1	ATP-dependent zinc metalloprotease FtsH	Noshift/NoRBP/SVMprediction
ftsH4	Q8YMJ7	WP_010999062.1	ATP-dependent zinc metalloprotease FtsH	Noshift/NoRBP/SVMprediction
glmU	Q8YQB2	WP_010998062.1	bifunctional UDP-N-acetylglucosamine diphosphorylase/glucosamine-1-phosphate N-acetyltransferase GlmU	Noshift/NoRBP/SVMprediction
glnB	Q9L422	WP_010996475.1	P-II family nitrogen regulator	Noshift/NoRBP/SVMprediction
glsD	Q8YVZ3	WP_010995991.1	ABC transporter ATP-binding protein	Noshift/NoRBP/SVMprediction
groEL	Q8YQZ8	WP_010997806.1	chaperonin GroEL	Noshift/NoRBP/SVMprediction
groEL2	Q8YVS8	WP_010996060.1	chaperonin GroEL	Noshift/NoRBP/SVMprediction
gyrA	Q8YZL6	WP_010994617.1	DNA gyrase subunit A	Noshift/NoRBP/SVMprediction
gyrB	Q8YLN3	WP_010999389.1	DNA topoisomerase (ATP-hydrolyzing) subunit B	Noshift/NoRBP/SVMprediction
hanA	P05514	WP_010998076.1	HU family DNA-binding protein	Noshift/NoRBP/SVMprediction
hemC	Q8YVU6	WP_044522887.1	hydroxymethylbilane synthase	Noshift/NoRBP/SVMprediction
hflX	Q8YQG9	WP_010998003.1	GTPase HflX	Noshift/NoRBP/SVMprediction
ilvC	Q8YUM5	WP_010996471.1	ketol-acid reductoisomerase	Noshift/NoRBP/SVMprediction
infB	Q8YQJ1	WP_010997973.1	translation initiation factor IF-2	Noshift/NoRBP/SVMprediction
lepA	Q8YU48	WP_010996664.1	translation elongation factor 4	Noshift/NoRBP/SVMprediction
leuC	Q8YX02	WP_010995589.1	3-isopropylmalate dehydratase large subunit	Noshift/NoRBP/SVMprediction
ligA	Q8YW98	WP_010995886.1	NAD-dependent DNA ligase LigA	Noshift/NoRBP/SVMprediction
lrtA	Q8YSA5	WP_010997335.1	ribosome-associated translation inhibitor RaiA	Noshift/NoRBP/SVMprediction
manR	Q8YVL1	WP_044521154.1	response regulator transcription factor	Noshift/NoRBP/SVMprediction
metK2	Q8YPR8	WP_010998263.1	methionine adenosyltransferase	Noshift/NoRBP/SVMprediction
minD	Q8YVE5	WP_010997606.1	septum site-determining protein MinD	Noshift/NoRBP/SVMprediction
mnmG	Q8YR87	WP_010997711.1	tRNA uridine-5-carboxymethylaminomethyl(34) synthesis enzyme MnmG	Noshift/NoRBP/SVMprediction
mreB	Q8Z0K4	WP_044520478.1	rod shape-determining protein	Noshift/NoRBP/SVMprediction
nblB	Q8YQK9	WP_010997955.1	HEAT repeat domain-containing protein	Noshift/NoRBP/SVMprediction
ndbA	Q8YWQ1	WP_010995722.1	NAD(P)/FAD-dependent oxidoreductase	Noshift/NoRBP/SVMprediction
ndbB	Q8YPU6	WP_010998234.1	NAD(P)/FAD-dependent oxidoreductase	Noshift/NoRBP/SVMprediction
ndhH	Q8YRT8	WP_010997506.1	NAD(P)H-quinone oxidoreductase subunit H	Noshift/NoRBP/SVMprediction
pgk	Q8YPR1	WP_010998270.1	phosphoglycerate kinase	Noshift/NoRBP/SVMprediction
por	Q8YW73	WP_010995911.1	protochlorophyllide reductase	Noshift/NoRBP/SVMprediction
prfA	Q8YPK9	WP_010998324.1	peptide chain release factor 1	Noshift/NoRBP/SVMprediction
pyk	Q8YTZ8	WP_010996720.1	pyruvate kinase	Noshift/NoRBP/SVMprediction
pyk2	Q8YQ28	WP_010998148.1	pyruvate kinase	Noshift/NoRBP/SVMprediction
pyrR	Q8YV98	WP_010996241.1	bifunctional pyr operon transcriptional regulator/uracil phosphoribosyltransferase PyrR	Noshift/NoRBP/SVMprediction
rbpC	Q44555	WP_010998814.1	RNA-binding protein	Noshift/NoRBP/SVMprediction
recA	P58552	WP_010997423.1	recombinase RecA	Noshift/NoRBP/SVMprediction
recG	Q8YMY5	WP_010998919.1	ATP-dependent DNA helicase RecG	Noshift/NoRBP/SVMprediction
ribD	Q8Z0K9	WP_010994259.1	bifunctional diaminohydroxyphosphoribosylaminopyrimidine deaminase/5-amino-6-(5-phosphoribosylamino)uracil reductase RibD	Noshift/NoRBP/SVMprediction
rimM	Q8YTB1	WP_010996963.1	ribosome maturation factor RimM	Noshift/NoRBP/SVMprediction
rlmB	Q8YXQ3	WP_010995332.1	23S rRNA (guanosine(2251)-2\\'-O)-methyltransferase RlmB	Noshift/NoRBP/SVMprediction
rplM	Q8YPK6	WP_010998327.1	50S ribosomal protein L13	Noshift/NoRBP/SVMprediction
rpoB	P22703	WP_044521002.1	DNA-directed RNA polymerase subunit beta	Noshift/NoRBP/SVMprediction
rpoC2	P22705	WP_044521003.1	DNA-directed RNA polymerase subunit beta'	Noshift/NoRBP/SVMprediction
sbtB	Q8YV48	WP_010996291.1	hypothetical protein	Noshift/NoRBP/SVMprediction
secA	Q8YMS8	WP_010998979.1	preprotein translocase subunit SecA	Noshift/NoRBP/SVMprediction
sigA	P26683	WP_010999387.1	RNA polymerase sigma factor RpoD	Noshift/NoRBP/SVMprediction
sigE	Q9KHE4	WP_010998387.1	RpoD/SigA family RNA polymerase sigma factor	Noshift/NoRBP/SVMprediction
sufR	Q8YU63	WP_010996647.1	iron-sulfur cluster biosynthesis transcriptional regulator SufR	Noshift/NoRBP/SVMprediction
topA2	Q8YTE2	WP_010996931.1	type I DNA topoisomerase	Noshift/NoRBP/SVMprediction
tuf	Q8YP63	WP_010998475.1	elongation factor Tu	Noshift/NoRBP/SVMprediction
ureB	Q8YQZ2	WP_010997812.1	urease subunit beta	Noshift/NoRBP/SVMprediction
uvrA	Q8YQV0	WP_010997859.1	excinuclease ABC subunit UvrA	Noshift/NoRBP/SVMprediction
uvrB	Q8YXS9	WP_010995305.1	excinuclease ABC subunit UvrB	Noshift/NoRBP/SVMprediction
uvrD2	Q8Z0D3	WP_010994342.1	ATP-dependent helicase	Noshift/NoRBP/SVMprediction
ychF	Q8YYW9	WP_010994898.1	redox-regulated ATPase YchF	Noshift/NoRBP/SVMprediction
ylqF	Q8YYV1	WP_010994919.1	ribosome biogenesis GTPase YlqF	Noshift/NoRBP/SVMprediction
